# Cell envelope remodeling requires high concentrations of biotin during *Mycobacterium abscessus* model lung infection

**DOI:** 10.1101/2022.07.20.500843

**Authors:** Mark R. Sullivan, Kerry McGowen, Qiang Liu, Chidiebere Akusobi, David C. Young, Jacob A. Mayfield, Sahadevan Raman, Ian D. Wolf, D. Branch Moody, Courtney C. Aldrich, Alexander Muir, Eric J. Rubin

**Author notes:** Correspondence, Mailing address: 665 Huntington Ave. Building 1, Room 811, Boston, Massachusetts 02115.

## Abstract

*Mycobacterium abscessus* is an emerging pathogen resistant to most frontline antibiotics. *M. abscessus* causes lung infection, predominantly in patients with lung disease or structural abnormalities. To interrogate mechanisms required for *M. abscessus* survival in the lung, we developed a lung infection model using air-liquid interface culture and performed a screen to identify differentially required genes. In the lung model, synthesis of the cofactor biotin is required due to increased intracellular biotin demand, and pharmacological inhibition of biotin synthesis halts *M. abscessus* proliferation. Increased quantities of biotin are required to sustain fatty acid remodeling that serves to increase cell envelope fluidity, which in turn promotes *M. abscessus* survival in the alkaline lung environment. Together, these results indicate that biotin-dependent fatty acid remodeling plays a critical role in pathogenic adaptation to the lung niche and suggests that biotin synthesis and fatty acid metabolism are therapeutic targets for treatment of *M. abscessus* infection.
