## Supplemental File 1 for "Cell envelope remodeling requires high concentrations of biotin during *Mycobacterium abscessus* model lung infection"

### Sheet: Mycobacterial medium - biotin
		Mycobacterial medium (7H9)		Mycobacterial medium - biotin (7H9 - biotin)
		Concentration (g/L)		Concentration (g/L)
Ammonium Sulfate		0.5		0.5
Disodium Phosphate		2.5		2.5
Monopotassium Phosphate		1		1
Sodium Citrate		0.1		0.1
Magnesium Sulfate		0.05		0.05
Calcium Chloride		0.0005		0.0005
Zinc Sulfate		0.001		0.001
Copper Sulfate		0.001		0.001
Ferric Ammonium Citrate		0.04		0.04
L-Glutamic Acid		0.5		0.5
Pyridoxine		0.001		0.001
Biotin		0.0005		0
Glycerol		2.52		2.52
Final pH 6.6 +/- 0.2 at 25°C

### Sheet: Tissue culture medium
Air-liquid interface culture medium (used for air-liquid interface culture and all "tissue culture medium" experiments)
Base medium:	Final Concentration		Company	Catalog number
LHC basal medium	50% (v/v)		Thermo Fisher Scientific	12677027
DMEM	50% (v/v)		Thermo Fisher Scientific	12800082
Additives:	Final Concentration In Media (mg/L)		Company	Catalog number
Epidermal growth factor	0.0005		Novus Biologicals	NBP2-34952
Bovine serum albumin, low endotoxin	500		MilliporeSigma	A2058
Bovine pituitary extract	10		MilliporeSigma	02-104
Insulin	5		MilliporeSigma	I6634
Transferrin	10		MilliporeSigma	T0665
Hydrocortisone	0.072		MilliporeSigma	H0396
Triiodothyronine	0.0067		MilliporeSigma	T6397
Epinephrine	0.6		MilliporeSigma	E4642
Retinoic acid	0.015		MilliporeSigma	R2625
Phosphorylethanolamine	70		MilliporeSigma	P0503
Ethanolamine	30		MilliporeSigma	E0135
Zinc sulfate	0.863		MilliporeSigma	Z0251
Ferrous sulfate	0.42		MilliporeSigma	12354
Magnesium chloride	122		J.T. Baker	2444
Calcium chloride	16.17		MilliporeSigma	C3881
Sodium selenite	5.2		MilliporeSigma	S5261
Manganese (II) chloride	0.2		MilliporeSigma	M5005
Sodium metasilicate nonahydrate	142		MilliporeSigma	S5904
Ammonium molybdate tetrahydrate	1.24		MilliporeSigma	M1019
Ammonium metavanadate	0.59		MilliporeSigma	398128
Nickel (II) sulfate hexahydrate	0.26		MilliporeSigma	N4882
Tin (II) chloride dihydrate	0.11		MilliporeSigma	243523
Bronchial epithelial growth medium (used for expanding lung epithelial cells prior to initiating air-liquid interface culture)
Base medium:	Final Concentration		Company	Catalog number
LHC basal medium	100% (v/v)		Thermo Fisher Scientific	12677027
Additives:	Final Concentration In Media (mg/L)		Company	Catalog number
Epidermal growth factor	0.025		Novus Biologicals	NBP2-34952
Bovine serum albumin, low endotoxin	500		MilliporeSigma	A2058
Bovine pituitary extract	10		MilliporeSigma	02-104
Insulin	5		MilliporeSigma	I6634
Transferrin	10		MilliporeSigma	T0665
Hydrocortisone	0.072		MilliporeSigma	H0396
Triiodothyronine	0.0067		MilliporeSigma	T6397
Epinephrine	0.6		MilliporeSigma	E4642
Retinoic acid	0.015		MilliporeSigma	R2625
Phosphorylethanolamine	70		MilliporeSigma	P0503
Ethanolamine	30		MilliporeSigma	E0135
Zinc sulfate	0.863		MilliporeSigma	Z0251
Ferrous sulfate	0.42		MilliporeSigma	12354
Magnesium chloride	122		J.T. Baker	2444
Calcium chloride	16.17		MilliporeSigma	C3881
Sodium selenite	5.2		MilliporeSigma	S5261
Manganese (II) chloride	0.2		MilliporeSigma	M5005
Sodium metasilicate nonahydrate	142		MilliporeSigma	S5904
Ammonium molybdate tetrahydrate	1.24		MilliporeSigma	M1019
Ammonium metavanadate	0.59		MilliporeSigma	398128
Nickel (II) sulfate hexahydrate	0.26		MilliporeSigma	N4882
Tin (II) chloride dihydrate	0.11		MilliporeSigma	243523

### Sheet: Pools of metabolites
Pools of metabolites used in Supplemental Figure 5A:
	Concentration (g/L)
Pool 1
Ammonium Sulfate	0.5
Disodium Phosphate	2.5
Monopotassium Phosphate	1
Sodium Citrate	0.1
Magnesium Sulfate	0.05
Calcium Chloride	0.0005
Zinc Sulfate	0.001
Copper Sulfate	0.001
Ferric Ammonium Citrate	0.04
Pool 2
L-Glutamic Acid	0.5
Pyridoxine	0.001
Pool 3
Glycerol	2.52
