## Supplemental File 3 for "Cell envelope remodeling requires high concentrations of biotin during *Mycobacterium abscessus* model lung infection"

### Sheet: data normalized to TIC
Fatty acid	Total carbons: unsaturated positions		m/z of parent ion of FAME	Retention time (min)		Mycobacterial medium - biotin	Mycobacterial medium - biotin	Mycobacterial medium - biotin	Tissue culture medium	Tissue culture medium	Tissue culture medium	Tissue culture medium + 16 µM compound 36	Tissue culture medium + 16 µM compound 36	Tissue culture medium + 16 µM compound 36	Tissue culture medium + 16 µM compound 36 + 1 mM propionate	Tissue culture medium + 16 µM compound 36 + 1 mM propionate	Tissue culture medium + 16 µM compound 36 + 1 mM propionate	Tissue culture medium pH 6.8	Tissue culture medium pH 6.8	Tissue culture medium pH 6.8
octanoate	8:0		158.132	3.995		4363.98	826.539	5303.08	n.d.	n.d.	n.d.	3715.65	1589.67	2530.15	2349.76	1533.09	n.d.	124.004	n.d.	281.362
decanoate	10:0		186.148	5.04		1067.45	689.055	2010.49	16.2931	518.025	85.2238	898.596	787.485	2.75316	611.548	832.919	931.879	275.031	139.259	216.889
dodecanoate	12:0		214.193	5.982		194998	20357.4	254337	10980.5	44212.1	54795.8	29873.4	57375.3	27793.1	14544.1	6542.32	22779.1	19801.9	56833	4037.26
tetradecanoate	14:0		242.195	6.877		134213	187562	190169	276635	269146	270432	181782	240712	244797	217869	256544	244527	366850	346341	374588
(4 or 6)-methyltetradecanoate	15:0		256.201	7.14		3751.76	1399.39	3875.96	5728.66	6712.38	5752.6	7050.92	7026.91	10164.7	4739.81	5094.69	4133.99	2682.75	2379.89	2581.62
iso-pentadecanoate	15:0		256.21	7.223		2247.4	1680.9	1555.66	2404.86	2901.82	3105.47	2984.96	4002.78	4215.09	2350.98	2775.1	2887.47	1444.81	1117.01	1202.6
pentadecanoate	15:0		256.227	7.375		12034.9	14044.6	17221	30093.4	32474.2	33218.6	38428.2	46897.8	51316.1	211092	235578	239257	40047.6	38905.8	40994.7
hexadecanoate	16:0		270.274	7.938		3.37414e+06	4.24776e+06	4.62749e+06	4.53925e+06	4.52979e+06	4.44842e+06	3.71548e+06	4.85771e+06	4.94898e+06	4.26994e+06	4.11353e+06	4.61481e+06	4.02251e+06	4.08889e+06	3.95872e+06
(2, 6, 8, or 10)-methylhexadecanoate	17:0		284.267	8.121		2053.79	4620.43	4090.19	9669.42	7917.44	10012.8	5347.01	7391.25	6624.1	9856.79	11637.4	11647.7	23071.9	22895.4	22728.8
hexadec-9-enoate	16:1		268.223	8.129		4910.78	27228.3	10042.6	27165	26127.3	25868.5	16491.9	29393.4	16254.7	47413.9	79510	49105.1	38519	31242.8	40627.8
(4 or 12)-methylhexadecanoate	17:0		284.25	8.259		107.268	775.801	1476.56	3506.28	5047.45	4373.43	7181.51	8072.54	10745.6	5063.28	6114.58	4764.78	2891.12	2480.57	2727.3
iso-heptadecanoate	17:0		284.268	8.364		502.328	1589.25	n.d.	4855.35	6450.07	7327.17	9492.78	10533	13028	6005.63	7547.46	5398.58	3912.58	3614.12	4063.7
heptadecanoate	17:0		284.269	8.555		31984.2	33254.7	39659.4	75907.4	74570.4	75315	78121.9	95785.6	100826	366149	408976	391791	128772	120050	129959
heptadec-enoate	17:1		282.165	8.718		n.d.	3011.55	n.d.	6789.88	6939.56	7628.57	4927.25	8485.89	3829.65	64147.9	98039.8	66809.3	10845.1	10107.8	11577.1
octadecanoate	18:0		298.288	9.266		2.2634e+06	802165	408403	287051	360941	463904	2.011e+06	471155	451774	837881	536412	378914	519010	437970	654471
octadec-9-enoate	18:1		296.261	9.458		78674.6	385147	143928	486565	472543	461015	203095	318079	227108	318248	487372	332837	477676	477124	490025
10-methyloctadecanoate	19:0		312.327	9.466		234169	366739	340092	497057	465550	474428	213772	276971	298123	249380	269895	261626	907712	972896	840011
octadeca-9,12-dienoate	18:2		294.209	9.825		1106.69	3289.79	1651.24	44138	51878.2	48069.3	45915.5	63765	55696.4	49375.5	88472.1	46357.6	44522.5	39311	45274.7
octadeca-9,12,15-trienoate	18:3		292.161	10.332		n.d.	n.d.	n.d.	4305.73	5967.17	4778.77	4726.18	5148.06	2855.03	4938.77	10919.5	3351.15	5048.73	4310.41	5160.82
eicosanoate	20:0		326.278	10.92		56996	68653.5	81293	26153.7	27422.4	25018.4	36240.3	36539.6	37294.3	33953.8	38298.2	32234.9	25246.7	20607.7	25110.3
docosanoate	22:0		354.314	12.851		80848.7	107383	122027	47605.2	45216.3	42676.3	41546.9	52848.1	52797.3	28905.1	36367.3	30076.1	30268.1	25502	30309.4
docos-13-enoate	22:1		352.226	13.118		1242.74	1152.24	n.d.	635.431	1456.4	561.23	1037.48	1434.46	1051.71	1096.15	3928.17	48.1747	1051.78	416.674	700.033
tetracosanoate	24:0		382.373	14.929		323306	534839	509777	466964	399688	381611	155197	201915	205917	88817.3	109469	80718.2	195011	170302	182065
hexacosanoate	26:0		410.318	17.052		10554.1	14849.9	12702.3	26633.8	23090.5	23311.8	17956.4	24825.4	24227.8	25599.6	32032.3	30198	22479.6	19202.7	23076.3
						n.d. = not detected
